# The Genetic Immune Basis of Gout: Identification, Functional Characterization, and Therapeutic Implications

**DOI:** 10.1101/2025.09.12.675974

**Authors:** Ali Alamdar Shah Syed, Aadil Ahmed Memon, Aamir Fahira, Qiangzhen Yang, Manfei Zhang, Xuemin Jian, Yongyong Shi

## Abstract

Gout, the most common inflammatory arthritis, is still managed mainly as a metabolic disorder, with treatment centered around urate lowering rather than blocking the immune response that drives gout flares. This emphasis reflects a historical view of gout as a disease of excess and diet, reinforced by genome-wide association studies (GWAS) that consistently detect urate transport and metabolism loci, while immune-related loci have failed to reach genome-wide significance. Growing clinical and experimental evidence, however, points to a central role for immune pathways in gout pathogenesis.

We set out isolate the immune genetic component of gout. Using a conjunctional false discovery rate (conjFDR) framework, we integrated gout GWAS data with those from eight immune-mediated disorders rheumatoid arthritis, Crohn’s disease, inflammatory bowel disease, psoriasis, multiple sclerosis, asthma, chronic obstructive pulmonary disease, and systemic lupus erythematosus. We observed robust pleiotropic enrichment across all comparisons and mapped the resulting loci through FUMA to 85 unique credible genes broadly distributed across the genome, with no classical urate transporters present. Additionally, we identified 16 novel genes for gout, many of which are of obvious immune nature.

We performed GO and KEGG enrichment analyses, which at a stringent q-value threshold identified adaptive and innate immune pathways, including T and B cell receptor signaling, antigen processing and presentation, NF-κB signaling, and Jak-STAT signaling. At a nominal p-value threshold, we uncovered additional cytokine-driven processes such as *IL6* and *IL7* signaling. We confirmed disease relevance with DisGeNET and established causality for 14 genes through Mendelian randomization, including *IL1RN, MAP3K11*, and *SH2B3* genes with existing pharmacological inhibitors.

We are the first to genetically isolate the genetic immune component of gout. Our findings show that these immune pathways can be specifically targeted, and immune medication should be incorporated into therapeutic strategies to complement urate-lowering approaches.
