## Supplemental Table 1 for "The Genetic Immune Basis of Gout: Identification, Functional Characterization, and Therapeutic Implications"

p-value	q-value	term_goid	term_category	term_level	term_name	members_input_overlap	members_input_overlap_geneids	size	effective_size
9.65581011849e-05	0.00144837151777	GO:0004714	m	5	transmembrane receptor protein tyrosine kinase activity	1944; 2065; 4486; 10461	ERBB3; EFNA3; MERTK; MST1R	64	64
0.000176589614991	0.00383825822699	GO:0016773	m	4	phosphotransferase activity, alcohol group as acceptor	1944; 2065; 3795; 4296; 4486; 8550; 10461; 79837; 83707; 29959	ERBB3; EFNA3; MST1R; MAP3K11; KHK; NRBP1; MERTK; MAPKAPK5; TRPT1; PIP4K2C	666	665
0.00026470746393	0.00383825822699	GO:0019199	m	4	transmembrane receptor protein kinase activity	1944; 2065; 4486; 10461	ERBB3; EFNA3; MERTK; MST1R	83	83
0.000308761223664	0.0481667508916	GO:0030155	b	3	regulation of cell adhesion	572; 2065; 3557; 4582; 9092; 83706; 51043; 283234; 10019; 6494	ERBB3; IL1RN; MUC1; ZBTB7B; FERMT3; BAD; SH2B3; SIPA1; SART1; CCDC88B	713	713
0.00040867690127	0.015121045347	GO:0016772	m	3	transferase activity, transferring phosphorus-containing groups	1944; 2065; 3795; 29925; 4296; 4486; 8550; 10461; 79837; 29959; 83707	ERBB3; EFNA3; MST1R; GMPPB; MAP3K11; KHK; NRBP1; MERTK; MAPKAPK5; TRPT1; PIP4K2C	882	881
0.0004258896086	0.0166096947354	GO:0031248	c	3	protein acetyltransferase complex	1810; 9913; 10524; 80018	DR1; KAT5; NAA25; SUPT7L	94	94
0.0004258896086	0.0157579155182	GO:1902493	c	4	acetyltransferase complex	1810; 9913; 10524; 80018	DR1; KAT5; NAA25; SUPT7L	94	94
0.000510709591491	0.0112356110128	GO:0016740	m	2	transferase activity	1944; 2065; 2629; 3795; 29925; 4296; 4486; 6472; 7318; 8550; 9913; 10461; 10524; 79837; 80018; 29959; 83707; 283450; 63891	ERBB3; HECTD4; NAA25; GBA; MST1R; UBA7; SUPT7L; EFNA3; KAT5; GMPPB; MAP3K11; KHK; NRBP1; MERTK; TRPT1; MAPKAPK5; RNF123; SHMT2; PIP4K2C	2267	2265
0.000572159823159	0.102230523069	GO:0007162	b	4	negative regulation of cell adhesion	2065; 3557; 4582; 51043; 10019; 6494	ERBB3; ZBTB7B; MUC1; SH2B3; SIPA1; IL1RN	275	275
0.000886532014359	0.0629437730195	GO:0007155	b	2	cell adhesion	572; 2065; 3557; 4582; 9092; 10461; 10669; 83706; 51043; 283234; 23769; 386724; 10019; 6494	ERBB3; IL1RN; MUC1; ZBTB7B; AMIGO3; FLRT1; FERMT3; BAD; CGREF1; SH2B3; MERTK; SIPA1; SART1; CCDC88B	1457	1456
0.00107396479324	0.102230523069	GO:0022407	b	4	regulation of cell-cell adhesion	572; 3557; 9092; 83706; 51043; 283234; 10019	IL1RN; ZBTB7B; CCDC88B; FERMT3; BAD; SH2B3; SART1	427	427
0.00121958401295	0.0951275530101	GO:0001780	b	3	neutrophil homeostasis	10461; 10019	SH2B3; MERTK	14	14
0.0012416662721	0.102230523069	GO:0051338	b	4	regulation of transferase activity	572; 2065; 2629; 4296; 4486; 8550; 10461; 10636; 79837; 83707; 10019	ERBB3; RGS14; GBA; MST1R; MAP3K11; BAD; SH2B3; MERTK; MAPKAPK5; TRPT1; PIP4K2C	1008	1008
0.00137631216855	0.161046696798	GO:0007169	b	5	transmembrane receptor protein tyrosine kinase signaling pathway	1944; 2065; 4486; 10461; 10636; 79837; 51043; 23769; 10019	ERBB3; RGS14; ZBTB7B; MST1R; EFNA3; FLRT1; SH2B3; MERTK; PIP4K2C	717	717
0.0015287557778	0.0132889247642	GO:0016301	m	4	kinase activity	1944; 2065; 3795; 4296; 4486; 8550; 10461; 79837; 29959	ERBB3; EFNA3; MST1R; MAP3K11; KHK; NRBP1; MERTK; MAPKAPK5; PIP4K2C	729	728
0.00183295513989	0.0132889247642	GO:0004713	m	4	protein tyrosine kinase activity	1944; 2065; 4486; 10461	ERBB3; EFNA3; MERTK; MST1R	139	139
0.00203075986764	0.161046696798	GO:0042772	b	5	DNA damage response, signal transduction resulting in transcription	4582; 10524	MUC1; KAT5	18	18
0.002121517543	0.114895542528	GO:0030098	b	4	lymphocyte differentiation	572; 2629; 9092; 10461; 51043; 27166	ZBTB7B; GBA; BAD; PRELID1; MERTK; SART1	355	355
0.00246027328211	0.12793421067	GO:0048519	b	3	negative regulation of biological process	572; 1810; 1944; 2065; 2629; 2735; 3557; 4582; 5017; 5496; 6472; 7166; 7318; 8550; 8815; 10461; 10524; 10636; 10669; 56834; 79837; 80128; 51043; 51460; 150962; 6311; 26160; 26472; 10019; 27166; 60468; 6494	GBA; SFMBT1; BAD; PRELID1; OVOL1; MAPKAPK5; PPM1G; BACH2; GLI1; CGREF1; SIPA1; PUS10; PPP1R14B; PIP4K2C; ERBB3; ZBTB7B; MUC1; EFNA3; TPH1; SH2B3; MERTK; TRIM46; SHMT2; IL1RN; RGS14; UBA7; DR1; IFT172; KAT5; BANF1; GPR137; ATXN2	5444	5438
0.00311766740783	0.114895542528	GO:0044267	b	4	cellular protein metabolic process	572; 1810; 1944; 2065; 2629; 4296; 4486; 4582; 5194; 5496; 6472; 7318; 8550; 9553; 9736; 9913; 10461; 10524; 10636; 80018; 83707; 51043; 283450; 200185; 6311; 26472; 10019; 27166; 29959; 63891; 91869	HECTD4; GBA; BAD; PRELID1; MAPKAPK5; PEX13; PPM1G; NAA25; SUPT7L; TRPT1; PPP1R14B; ERBB3; MRPL33; ZBTB7B; MUC1; EFNA3; UBA7; SH2B3; MERTK; USP34; SHMT2; RGS14; DR1; RNF123; MST1R; KAT5; KRTCAP2; MAP3K11; RFT1; ATXN2; NRBP1	5282	5277
0.00330596025225	0.114895542528	GO:0002521	b	4	leukocyte differentiation	572; 2629; 9092; 10461; 56834; 51043; 27166	ZBTB7B; GBA; BAD; GPR137; PRELID1; MERTK; SART1	523	521
0.00385009522408	0.0712267616454	GO:0000123	c	4	histone acetyltransferase complex	1810; 9913; 10524	DR1; KAT5; SUPT7L	84	84
0.00385435657853	0.114895542528	GO:0043412	b	4	macromolecule modification	1810; 2065; 2629; 4296; 4486; 4582; 5194; 5496; 6472; 7318; 8550; 9736; 9913; 10461; 10524; 10636; 80018; 83707; 51043; 150962; 283450; 200185; 26472; 10019; 29959; 63891; 91869	HECTD4; GBA; MAPKAPK5; PEX13; PPM1G; NAA25; SUPT7L; SHMT2; TRPT1; PPP1R14B; ERBB3; ZBTB7B; MUC1; UBA7; SH2B3; MERTK; USP34; PUS10; RGS14; DR1; MST1R; KAT5; KRTCAP2; MAP3K11; RFT1; RNF123; NRBP1	4421	4418
0.00391893715513	0.161046696798	GO:1902105	b	5	regulation of leukocyte differentiation	572; 9092; 51043; 56834; 27166	GPR137; BAD; PRELID1; SART1; ZBTB7B	281	279
0.00402616741996	0.114895542528	GO:0036211	b	4	protein modification process	1810; 2065; 2629; 4296; 4486; 4582; 5194; 5496; 6472; 7318; 8550; 9736; 9913; 10461; 10524; 10636; 80018; 83707; 51043; 283450; 200185; 26472; 10019; 29959; 63891; 91869	HECTD4; GBA; MAPKAPK5; PEX13; PPM1G; NAA25; SUPT7L; TRPT1; PPP1R14B; ERBB3; ZBTB7B; MUC1; UBA7; SH2B3; MERTK; USP34; SHMT2; RGS14; DR1; MST1R; KAT5; KRTCAP2; MAP3K11; RFT1; RNF123; NRBP1	4208	4205
0.00402616741996	0.161046696798	GO:0006464	b	5	cellular protein modification process	1810; 2065; 2629; 4296; 4486; 4582; 5194; 5496; 6472; 7318; 8550; 9736; 9913; 10461; 10524; 10636; 83707; 51043; 283450; 80018; 200185; 26472; 10019; 91869; 29959; 63891	HECTD4; GBA; MAPKAPK5; PEX13; PPM1G; NAA25; SUPT7L; TRPT1; PPP1R14B; ERBB3; ZBTB7B; MUC1; UBA7; SH2B3; MERTK; USP34; SHMT2; RGS14; DR1; MST1R; KAT5; KRTCAP2; MAP3K11; RFT1; RNF123; NRBP1	4208	4205
0.00417815588804	0.148324534026	GO:0044238	b	2	primary metabolic process	217; 572; 1810; 1944; 2065; 2629; 2735; 2976; 3557; 3795; 29925; 4296; 4486; 4582; 5017; 5194; 5496; 6472; 7166; 7318; 8550; 8815; 9092; 83463; 9553; 9736; 9784; 9913; 10461; 10524; 10636; 84153; 79837; 80018; 29959; 83707; 51043; 51460; 150962; 85460; 283450; 200185; 6311; 26160; 26472; 10019; 27166; 125893; 60468; 63891; 130557; 91869	HECTD4; GBA; GTF3C2; BAD; SFMBT1; OVOL1; MAPKAPK5; MXD3; PEX13; PPM1G; NAA25; MAP3K11; RNF123; BACH2; SNX17; KHK; ZNF513; TRPT1; PPP1R14B; PIP4K2C; ERBB3; MRPL33; ZBTB7B; MUC1; EFNA3; GMPPB; TPH1; SH2B3; MERTK; RFT1; ZNF816; ZNF518B; SART1; USP34; SHMT2; IL1RN; RGS14; RNASEH2C; UBA7; DR1; IFT172; SUPT7L; MST1R; KAT5; ALDH2; KRTCAP2; BANF1; PRELID1; PUS10; ATXN2; GLI1; NRBP1	10846	10831
0.00418647725811	0.114895542528	GO:0051241	b	4	negative regulation of multicellular organismal process	1944; 2629; 7166; 7318; 10461; 10524; 56834; 80128; 51043; 51460; 10019	ZBTB7B; UBA7; GBA; EFNA3; KAT5; TPH1; GPR137; SFMBT1; SH2B3; MERTK; TRIM46	1181	1178
0.00458259784956	0.132970913257	GO:0044260	b	3	cellular macromolecule metabolic process	572; 1810; 1944; 2065; 2629; 2735; 2976; 3795; 4296; 4486; 4582; 5017; 5194; 5496; 6472; 7318; 8550; 8815; 83463; 9553; 9736; 9913; 10461; 10524; 10636; 84153; 80018; 29959; 83707; 51043; 51460; 85460; 283450; 200185; 6311; 26472; 10019; 27166; 125893; 60468; 63891; 130557; 91869	HECTD4; GBA; GTF3C2; BAD; MAP3K11; PRELID1; OVOL1; MAPKAPK5; MXD3; PEX13; PPM1G; NAA25; SUPT7L; BACH2; ZNF816; KHK; ZNF513; TRPT1; PPP1R14B; ERBB3; MRPL33; ZBTB7B; MUC1; EFNA3; UBA7; SH2B3; MERTK; ZNF518B; USP34; SHMT2; RGS14; RNASEH2C; SFMBT1; DR1; RNF123; MST1R; KAT5; KRTCAP2; BANF1; RFT1; ATXN2; GLI1; NRBP1	8414	8405
0.00475874488773	0.0642646442548	GO:0004672	m	3	protein kinase activity	1944; 2065; 4296; 4486; 8550; 10461; 29959	ERBB3; EFNA3; MST1R; MAP3K11; MERTK; MAPKAPK5; NRBP1	558	557
0.00521064683147	0.0642646442548	GO:0008022	m	3	protein C-terminus binding	8815; 9784; 6311; 6494	SNX17; BANF1; ATXN2; SIPA1	186	186
0.00575505990225	0.0287752995112	GO:0016407	m	5	acetyltransferase activity	9913; 10524; 80018	KAT5; NAA25; SUPT7L	97	97
0.00575505990225	0.0287752995112	GO:0016410	m	5	N-acyltransferase activity	9913; 10524; 80018	KAT5; NAA25; SUPT7L	97	97
0.00636463448427	0.132970913257	GO:0021696	b	3	cerebellar cortex morphogenesis	2629; 2735	GLI1; GBA	32	32
0.00636463448427	0.0369148800087	GO:0030159	m	4	receptor signaling complex scaffold activity	10636; 10019	RGS14; SH2B3	32	32
0.00665626481585	0.167236434433	GO:0009968	b	5	negative regulation of signal transduction	2065; 2629; 2735; 3557; 4582; 8550; 10636; 79837; 26160; 10019; 27166	ERBB3; RGS14; IL1RN; IFT172; MUC1; GBA; GLI1; PRELID1; SH2B3; MAPKAPK5; PIP4K2C	1255	1254
0.00746574010498	0.132970913257	GO:0044282	b	3	small molecule catabolic process	217; 572; 3795; 5194; 6472; 9784	SNX17; ALDH2; BAD; KHK; PEX13; SHMT2	460	460
0.00757377709729	0.132970913257	GO:0046907	b	3	intracellular transport	5194; 8815; 84315; 9784; 10636; 10960; 80128; 29959; 50999; 84910; 283234; 91056; 26160; 60468	SNX17; RGS14; AP5B1; IFT172; CCDC88B; TMED5; TMEM87B; BANF1; LMAN2; TRIM46; BACH2; PEX13; MON1A; NRBP1	1841	1839
0.00842127998204	0.172522716071	GO:0042110	b	4	T cell activation	572; 2629; 9092; 51043; 283234; 27166	ZBTB7B; CCDC88B; GBA; BAD; PRELID1; SART1	472	472
0.00875117130567	0.176978726374	GO:0044237	b	2	cellular metabolic process	217; 572; 1810; 1944; 2065; 2629; 2735; 2976; 3795; 29925; 4296; 4486; 4582; 5017; 5194; 5496; 6472; 7166; 7318; 8550; 8815; 9092; 83463; 9553; 9736; 9913; 10461; 10524; 10636; 56834; 84153; 79837; 80018; 29959; 83707; 51043; 51460; 150962; 85460; 283450; 200185; 56901; 6311; 26472; 10019; 27166; 125893; 60468; 63891; 130557; 91869	HECTD4; GBA; GTF3C2; BAD; SFMBT1; OVOL1; MAPKAPK5; MXD3; PEX13; PPM1G; NAA25; MAP3K11; BACH2; ZNF816; KHK; ZNF513; TRPT1; PPP1R14B; PIP4K2C; ERBB3; MRPL33; ZBTB7B; MUC1; EFNA3; GMPPB; TPH1; SH2B3; MERTK; RFT1; ZNF518B; SART1; USP34; SHMT2; NDUFA4L2; RGS14; RNASEH2C; UBA7; DR1; RNF123; SUPT7L; MST1R; KAT5; ALDH2; KRTCAP2; BANF1; GPR137; PRELID1; PUS10; ATXN2; GLI1; NRBP1	10863	10848
0.00902630609637	0.132970913257	GO:0050790	b	3	regulation of catalytic activity	572; 1944; 2065; 2629; 4296; 4486; 8550; 84315; 10461; 10636; 79837; 83707; 200185; 26472; 10019; 27166; 6494	ERBB3; RGS14; GBA; EFNA3; SIPA1; MST1R; KRTCAP2; MAP3K11; BAD; PRELID1; SH2B3; MERTK; TRPT1; MAPKAPK5; PPP1R14B; MON1A; PIP4K2C	2487	2483
0.00934960669049	0.132970913257	GO:0021587	b	3	cerebellum morphogenesis	2629; 2735	GLI1; GBA	39	39
0.00974625208042	0.172522716071	GO:0050865	b	4	regulation of cell activation	572; 9092; 10461; 51043; 283234; 10019; 27166	ZBTB7B; CCDC88B; BAD; PRELID1; SH2B3; MERTK; SART1	638	638
