## Supplemental Table 2 for "The Genetic Immune Basis of Gout: Identification, Functional Characterization, and Therapeutic Implications"

p-value	q-value	term_goid	term_category	term_level	term_name	members_input_overlap	members_input_overlap_geneids	size	effective_size
9.65581011849e-05	0.00144837151777	GO:0004714	m	5	transmembrane receptor protein tyrosine kinase activity	1944; 2065; 4486; 10461	ERBB3; EFNA3; MERTK; MST1R	64	64
0.000176589614991	0.00383825822699	GO:0016773	m	4	phosphotransferase activity, alcohol group as acceptor	1944; 2065; 3795; 4296; 4486; 8550; 10461; 79837; 83707; 29959	ERBB3; EFNA3; MST1R; MAP3K11; KHK; NRBP1; MERTK; MAPKAPK5; TRPT1; PIP4K2C	666	665
0.00026470746393	0.00383825822699	GO:0019199	m	4	transmembrane receptor protein kinase activity	1944; 2065; 4486; 10461	ERBB3; EFNA3; MERTK; MST1R	83	83
0.000308761223664	0.0481667508916	GO:0030155	b	3	regulation of cell adhesion	572; 2065; 3557; 4582; 9092; 83706; 51043; 283234; 10019; 6494	ERBB3; IL1RN; MUC1; ZBTB7B; FERMT3; BAD; SH2B3; SIPA1; SART1; CCDC88B	713	713
0.00040867690127	0.015121045347	GO:0016772	m	3	transferase activity, transferring phosphorus-containing groups	1944; 2065; 3795; 29925; 4296; 4486; 8550; 10461; 79837; 29959; 83707	ERBB3; EFNA3; MST1R; GMPPB; MAP3K11; KHK; NRBP1; MERTK; MAPKAPK5; TRPT1; PIP4K2C	882	881
0.0004258896086	0.0166096947354	GO:0031248	c	3	protein acetyltransferase complex	1810; 9913; 10524; 80018	DR1; KAT5; NAA25; SUPT7L	94	94
0.0004258896086	0.0157579155182	GO:1902493	c	4	acetyltransferase complex	1810; 9913; 10524; 80018	DR1; KAT5; NAA25; SUPT7L	94	94
0.000510709591491	0.0112356110128	GO:0016740	m	2	transferase activity	1944; 2065; 2629; 3795; 29925; 4296; 4486; 6472; 7318; 8550; 9913; 10461; 10524; 79837; 80018; 29959; 83707; 283450; 63891	ERBB3; HECTD4; NAA25; GBA; MST1R; UBA7; SUPT7L; EFNA3; KAT5; GMPPB; MAP3K11; KHK; NRBP1; MERTK; TRPT1; MAPKAPK5; RNF123; SHMT2; PIP4K2C	2267	2265
0.000572159823159	0.102230523069	GO:0007162	b	4	negative regulation of cell adhesion	2065; 3557; 4582; 51043; 10019; 6494	ERBB3; ZBTB7B; MUC1; SH2B3; SIPA1; IL1RN	275	275
0.000886532014359	0.0629437730195	GO:0007155	b	2	cell adhesion	572; 2065; 3557; 4582; 9092; 10461; 10669; 83706; 51043; 283234; 23769; 386724; 10019; 6494	ERBB3; IL1RN; MUC1; ZBTB7B; AMIGO3; FLRT1; FERMT3; BAD; CGREF1; SH2B3; MERTK; SIPA1; SART1; CCDC88B	1457	1456
0.00107396479324	0.102230523069	GO:0022407	b	4	regulation of cell-cell adhesion	572; 3557; 9092; 83706; 51043; 283234; 10019	IL1RN; ZBTB7B; CCDC88B; FERMT3; BAD; SH2B3; SART1	427	427
0.00121958401295	0.0951275530101	GO:0001780	b	3	neutrophil homeostasis	10461; 10019	SH2B3; MERTK	14	14
0.0012416662721	0.102230523069	GO:0051338	b	4	regulation of transferase activity	572; 2065; 2629; 4296; 4486; 8550; 10461; 10636; 79837; 83707; 10019	ERBB3; RGS14; GBA; MST1R; MAP3K11; BAD; SH2B3; MERTK; MAPKAPK5; TRPT1; PIP4K2C	1008	1008
0.00137631216855	0.161046696798	GO:0007169	b	5	transmembrane receptor protein tyrosine kinase signaling pathway	1944; 2065; 4486; 10461; 10636; 79837; 51043; 23769; 10019	ERBB3; RGS14; ZBTB7B; MST1R; EFNA3; FLRT1; SH2B3; MERTK; PIP4K2C	717	717
0.0015287557778	0.0132889247642	GO:0016301	m	4	kinase activity	1944; 2065; 3795; 4296; 4486; 8550; 10461; 79837; 29959	ERBB3; EFNA3; MST1R; MAP3K11; KHK; NRBP1; MERTK; MAPKAPK5; PIP4K2C	729	728
0.00183295513989	0.0132889247642	GO:0004713	m	4	protein tyrosine kinase activity	1944; 2065; 4486; 10461	ERBB3; EFNA3; MERTK; MST1R	139	139
0.00203075986764	0.161046696798	GO:0042772	b	5	DNA damage response, signal transduction resulting in transcription	4582; 10524	MUC1; KAT5	18	18
0.002121517543	0.114895542528	GO:0030098	b	4	lymphocyte differentiation	572; 2629; 9092; 10461; 51043; 27166	ZBTB7B; GBA; BAD; PRELID1; MERTK; SART1	355	355
0.00246027328211	0.12793421067	GO:0048519	b	3	negative regulation of biological process	572; 1810; 1944; 2065; 2629; 2735; 3557; 4582; 5017; 5496; 6472; 7166; 7318; 8550; 8815; 10461; 10524; 10636; 10669; 56834; 79837; 80128; 51043; 51460; 150962; 6311; 26160; 26472; 10019; 27166; 60468; 6494	GBA; SFMBT1; BAD; PRELID1; OVOL1; MAPKAPK5; PPM1G; BACH2; GLI1; CGREF1; SIPA1; PUS10; PPP1R14B; PIP4K2C; ERBB3; ZBTB7B; MUC1; EFNA3; TPH1; SH2B3; MERTK; TRIM46; SHMT2; IL1RN; RGS14; UBA7; DR1; IFT172; KAT5; BANF1; GPR137; ATXN2	5444	5438
0.00311766740783	0.114895542528	GO:0044267	b	4	cellular protein metabolic process	572; 1810; 1944; 2065; 2629; 4296; 4486; 4582; 5194; 5496; 6472; 7318; 8550; 9553; 9736; 9913; 10461; 10524; 10636; 80018; 83707; 51043; 283450; 200185; 6311; 26472; 10019; 27166; 29959; 63891; 91869	HECTD4; GBA; BAD; PRELID1; MAPKAPK5; PEX13; PPM1G; NAA25; SUPT7L; TRPT1; PPP1R14B; ERBB3; MRPL33; ZBTB7B; MUC1; EFNA3; UBA7; SH2B3; MERTK; USP34; SHMT2; RGS14; DR1; RNF123; MST1R; KAT5; KRTCAP2; MAP3K11; RFT1; ATXN2; NRBP1	5282	5277
0.00330596025225	0.114895542528	GO:0002521	b	4	leukocyte differentiation	572; 2629; 9092; 10461; 56834; 51043; 27166	ZBTB7B; GBA; BAD; GPR137; PRELID1; MERTK; SART1	523	521
0.00385009522408	0.0712267616454	GO:0000123	c	4	histone acetyltransferase complex	1810; 9913; 10524	DR1; KAT5; SUPT7L	84	84
0.00385435657853	0.114895542528	GO:0043412	b	4	macromolecule modification	1810; 2065; 2629; 4296; 4486; 4582; 5194; 5496; 6472; 7318; 8550; 9736; 9913; 10461; 10524; 10636; 80018; 83707; 51043; 150962; 283450; 200185; 26472; 10019; 29959; 63891; 91869	HECTD4; GBA; MAPKAPK5; PEX13; PPM1G; NAA25; SUPT7L; SHMT2; TRPT1; PPP1R14B; ERBB3; ZBTB7B; MUC1; UBA7; SH2B3; MERTK; USP34; PUS10; RGS14; DR1; MST1R; KAT5; KRTCAP2; MAP3K11; RFT1; RNF123; NRBP1	4421	4418
0.00391893715513	0.161046696798	GO:1902105	b	5	regulation of leukocyte differentiation	572; 9092; 51043; 56834; 27166	GPR137; BAD; PRELID1; SART1; ZBTB7B	281	279
0.00402616741996	0.114895542528	GO:0036211	b	4	protein modification process	1810; 2065; 2629; 4296; 4486; 4582; 5194; 5496; 6472; 7318; 8550; 9736; 9913; 10461; 10524; 10636; 80018; 83707; 51043; 283450; 200185; 26472; 10019; 29959; 63891; 91869	HECTD4; GBA; MAPKAPK5; PEX13; PPM1G; NAA25; SUPT7L; TRPT1; PPP1R14B; ERBB3; ZBTB7B; MUC1; UBA7; SH2B3; MERTK; USP34; SHMT2; RGS14; DR1; MST1R; KAT5; KRTCAP2; MAP3K11; RFT1; RNF123; NRBP1	4208	4205
0.00402616741996	0.161046696798	GO:0006464	b	5	cellular protein modification process	1810; 2065; 2629; 4296; 4486; 4582; 5194; 5496; 6472; 7318; 8550; 9736; 9913; 10461; 10524; 10636; 83707; 51043; 283450; 80018; 200185; 26472; 10019; 91869; 29959; 63891	HECTD4; GBA; MAPKAPK5; PEX13; PPM1G; NAA25; SUPT7L; TRPT1; PPP1R14B; ERBB3; ZBTB7B; MUC1; UBA7; SH2B3; MERTK; USP34; SHMT2; RGS14; DR1; MST1R; KAT5; KRTCAP2; MAP3K11; RFT1; RNF123; NRBP1	4208	4205
0.00417815588804	0.148324534026	GO:0044238	b	2	primary metabolic process	217; 572; 1810; 1944; 2065; 2629; 2735; 2976; 3557; 3795; 29925; 4296; 4486; 4582; 5017; 5194; 5496; 6472; 7166; 7318; 8550; 8815; 9092; 83463; 9553; 9736; 9784; 9913; 10461; 10524; 10636; 84153; 79837; 80018; 29959; 83707; 51043; 51460; 150962; 85460; 283450; 200185; 6311; 26160; 26472; 10019; 27166; 125893; 60468; 63891; 130557; 91869	HECTD4; GBA; GTF3C2; BAD; SFMBT1; OVOL1; MAPKAPK5; MXD3; PEX13; PPM1G; NAA25; MAP3K11; RNF123; BACH2; SNX17; KHK; ZNF513; TRPT1; PPP1R14B; PIP4K2C; ERBB3; MRPL33; ZBTB7B; MUC1; EFNA3; GMPPB; TPH1; SH2B3; MERTK; RFT1; ZNF816; ZNF518B; SART1; USP34; SHMT2; IL1RN; RGS14; RNASEH2C; UBA7; DR1; IFT172; SUPT7L; MST1R; KAT5; ALDH2; KRTCAP2; BANF1; PRELID1; PUS10; ATXN2; GLI1; NRBP1	10846	10831
0.00418647725811	0.114895542528	GO:0051241	b	4	negative regulation of multicellular organismal process	1944; 2629; 7166; 7318; 10461; 10524; 56834; 80128; 51043; 51460; 10019	ZBTB7B; UBA7; GBA; EFNA3; KAT5; TPH1; GPR137; SFMBT1; SH2B3; MERTK; TRIM46	1181	1178
0.00458259784956	0.132970913257	GO:0044260	b	3	cellular macromolecule metabolic process	572; 1810; 1944; 2065; 2629; 2735; 2976; 3795; 4296; 4486; 4582; 5017; 5194; 5496; 6472; 7318; 8550; 8815; 83463; 9553; 9736; 9913; 10461; 10524; 10636; 84153; 80018; 29959; 83707; 51043; 51460; 85460; 283450; 200185; 6311; 26472; 10019; 27166; 125893; 60468; 63891; 130557; 91869	HECTD4; GBA; GTF3C2; BAD; MAP3K11; PRELID1; OVOL1; MAPKAPK5; MXD3; PEX13; PPM1G; NAA25; SUPT7L; BACH2; ZNF816; KHK; ZNF513; TRPT1; PPP1R14B; ERBB3; MRPL33; ZBTB7B; MUC1; EFNA3; UBA7; SH2B3; MERTK; ZNF518B; USP34; SHMT2; RGS14; RNASEH2C; SFMBT1; DR1; RNF123; MST1R; KAT5; KRTCAP2; BANF1; RFT1; ATXN2; GLI1; NRBP1	8414	8405
0.00475874488773	0.0642646442548	GO:0004672	m	3	protein kinase activity	1944; 2065; 4296; 4486; 8550; 10461; 29959	ERBB3; EFNA3; MST1R; MAP3K11; MERTK; MAPKAPK5; NRBP1	558	557
0.00521064683147	0.0642646442548	GO:0008022	m	3	protein C-terminus binding	8815; 9784; 6311; 6494	SNX17; BANF1; ATXN2; SIPA1	186	186
0.00575505990225	0.0287752995112	GO:0016407	m	5	acetyltransferase activity	9913; 10524; 80018	KAT5; NAA25; SUPT7L	97	97
0.00575505990225	0.0287752995112	GO:0016410	m	5	N-acyltransferase activity	9913; 10524; 80018	KAT5; NAA25; SUPT7L	97	97
0.00636463448427	0.132970913257	GO:0021696	b	3	cerebellar cortex morphogenesis	2629; 2735	GLI1; GBA	32	32
0.00636463448427	0.0369148800087	GO:0030159	m	4	receptor signaling complex scaffold activity	10636; 10019	RGS14; SH2B3	32	32
0.00665626481585	0.167236434433	GO:0009968	b	5	negative regulation of signal transduction	2065; 2629; 2735; 3557; 4582; 8550; 10636; 79837; 26160; 10019; 27166	ERBB3; RGS14; IL1RN; IFT172; MUC1; GBA; GLI1; PRELID1; SH2B3; MAPKAPK5; PIP4K2C	1255	1254
0.00746574010498	0.132970913257	GO:0044282	b	3	small molecule catabolic process	217; 572; 3795; 5194; 6472; 9784	SNX17; ALDH2; BAD; KHK; PEX13; SHMT2	460	460
0.00757377709729	0.132970913257	GO:0046907	b	3	intracellular transport	5194; 8815; 84315; 9784; 10636; 10960; 80128; 29959; 50999; 84910; 283234; 91056; 26160; 60468	SNX17; RGS14; AP5B1; IFT172; CCDC88B; TMED5; TMEM87B; BANF1; LMAN2; TRIM46; BACH2; PEX13; MON1A; NRBP1	1841	1839
0.00842127998204	0.172522716071	GO:0042110	b	4	T cell activation	572; 2629; 9092; 51043; 283234; 27166	ZBTB7B; CCDC88B; GBA; BAD; PRELID1; SART1	472	472
0.00875117130567	0.176978726374	GO:0044237	b	2	cellular metabolic process	217; 572; 1810; 1944; 2065; 2629; 2735; 2976; 3795; 29925; 4296; 4486; 4582; 5017; 5194; 5496; 6472; 7166; 7318; 8550; 8815; 9092; 83463; 9553; 9736; 9913; 10461; 10524; 10636; 56834; 84153; 79837; 80018; 29959; 83707; 51043; 51460; 150962; 85460; 283450; 200185; 56901; 6311; 26472; 10019; 27166; 125893; 60468; 63891; 130557; 91869	HECTD4; GBA; GTF3C2; BAD; SFMBT1; OVOL1; MAPKAPK5; MXD3; PEX13; PPM1G; NAA25; MAP3K11; BACH2; ZNF816; KHK; ZNF513; TRPT1; PPP1R14B; PIP4K2C; ERBB3; MRPL33; ZBTB7B; MUC1; EFNA3; GMPPB; TPH1; SH2B3; MERTK; RFT1; ZNF518B; SART1; USP34; SHMT2; NDUFA4L2; RGS14; RNASEH2C; UBA7; DR1; RNF123; SUPT7L; MST1R; KAT5; ALDH2; KRTCAP2; BANF1; GPR137; PRELID1; PUS10; ATXN2; GLI1; NRBP1	10863	10848
0.00902630609637	0.132970913257	GO:0050790	b	3	regulation of catalytic activity	572; 1944; 2065; 2629; 4296; 4486; 8550; 84315; 10461; 10636; 79837; 83707; 200185; 26472; 10019; 27166; 6494	ERBB3; RGS14; GBA; EFNA3; SIPA1; MST1R; KRTCAP2; MAP3K11; BAD; PRELID1; SH2B3; MERTK; TRPT1; MAPKAPK5; PPP1R14B; MON1A; PIP4K2C	2487	2483
0.00934960669049	0.132970913257	GO:0021587	b	3	cerebellum morphogenesis	2629; 2735	GLI1; GBA	39	39
0.00974625208042	0.172522716071	GO:0050865	b	4	regulation of cell activation	572; 9092; 10461; 51043; 283234; 10019; 27166	ZBTB7B; CCDC88B; BAD; PRELID1; SH2B3; MERTK; SART1	638	638
0.0100491795896	0.172522716071	GO:0048522	b	4	positive regulation of cellular process	572; 1810; 1944; 2065; 2629; 2735; 4296; 4486; 4582; 5017; 6472; 7166; 8550; 9092; 9736; 9913; 10461; 10524; 10636; 10960; 56834; 79837; 80128; 83706; 51043; 283234; 26160; 386724; 27166; 130557	GBA; BAD; PRELID1; OVOL1; MAPKAPK5; SUPT7L; CCDC88B; GLI1; ZNF513; PIP4K2C; ERBB3; ZBTB7B; MUC1; EFNA3; TPH1; MERTK; LMAN2; TRIM46; SART1; USP34; SHMT2; RGS14; FERMT3; DR1; IFT172; MST1R; KAT5; MAP3K11; GPR137; AMIGO3	5443	5439
0.0100821606608	0.172522716071	GO:0031929	b	4	TOR signaling	2629; 8550; 56834	MAPKAPK5; GPR137; GBA	120	119
0.0102574277962	0.132970913257	GO:0051239	b	3	regulation of multicellular organismal process	572; 1944; 2065; 2629; 2735; 3557; 7166; 7318; 9092; 10461; 10524; 10636; 56834; 80128; 51043; 51460; 283234; 386724; 10019; 27166	AMIGO3; ERBB3; RGS14; ZBTB7B; IL1RN; TRIM46; UBA7; GBA; EFNA3; KAT5; TPH1; BAD; GLI1; SFMBT1; SH2B3; MERTK; GPR137; PRELID1; SART1; CCDC88B	3158	3155
0.0102967721042	0.113264493146	GO:0032947	m	2	protein-containing complex scaffold activity	10636; 10019	RGS14; SH2B3	41	41
0.0102967721042	0.172522716071	GO:0033574	b	4	response to testosterone	572; 2629	BAD; GBA	41	41
0.0104770880205	0.172522716071	GO:0007159	b	4	leukocyte cell-cell adhesion	572; 9092; 83706; 51043; 283234	FERMT3; BAD; CCDC88B; SART1; ZBTB7B	354	354
0.0107087528164	0.176978726374	GO:0071704	b	2	organic substance metabolic process	217; 572; 1810; 1944; 2065; 2629; 2735; 2976; 3557; 3795; 29925; 4296; 4486; 4582; 5017; 5194; 5496; 6472; 7166; 7318; 8550; 8815; 9092; 83463; 9553; 9736; 9784; 9913; 10461; 10524; 10636; 84153; 79837; 80018; 29959; 83707; 51043; 51460; 150962; 85460; 283450; 200185; 6311; 26160; 26472; 10019; 27166; 125893; 60468; 63891; 130557; 91869	HECTD4; GBA; GTF3C2; BAD; SFMBT1; OVOL1; MAPKAPK5; MXD3; PEX13; PPM1G; NAA25; MAP3K11; RNF123; BACH2; SNX17; KHK; ZNF513; TRPT1; PPP1R14B; PIP4K2C; ERBB3; MRPL33; ZBTB7B; MUC1; EFNA3; GMPPB; TPH1; SH2B3; MERTK; RFT1; ZNF816; ZNF518B; SART1; USP34; SHMT2; IL1RN; RGS14; RNASEH2C; UBA7; DR1; IFT172; SUPT7L; MST1R; KAT5; ALDH2; KRTCAP2; BANF1; PRELID1; PUS10; ATXN2; GLI1; NRBP1	11233	11218
0.0107856640645	0.132970913257	GO:0021575	b	3	hindbrain morphogenesis	2629; 2735	GLI1; GBA	42	42
0.0113425659497	0.167236434433	GO:0010648	b	5	negative regulation of cell communication	2065; 2629; 2735; 3557; 4582; 8550; 10636; 79837; 26160; 10019; 27166	ERBB3; RGS14; IL1RN; IFT172; MUC1; GBA; GLI1; PRELID1; SH2B3; MAPKAPK5; PIP4K2C	1352	1351
0.011487357948	0.132970913257	GO:0019538	b	3	protein metabolic process	572; 1810; 1944; 2065; 2629; 4296; 4486; 4582; 5194; 5496; 6472; 7318; 8550; 9553; 9736; 9913; 10461; 10524; 10636; 80018; 29959; 83707; 51043; 283450; 200185; 6311; 26160; 26472; 10019; 27166; 63891; 91869	HECTD4; GBA; BAD; PRELID1; MAPKAPK5; PEX13; PPM1G; NAA25; SUPT7L; TRPT1; PPP1R14B; ERBB3; MRPL33; ZBTB7B; MUC1; EFNA3; UBA7; SH2B3; MERTK; USP34; SHMT2; RGS14; DR1; IFT172; RNF123; MST1R; KAT5; KRTCAP2; MAP3K11; RFT1; ATXN2; NRBP1	5979	5974
0.0115200516472	0.177840797304	GO:0023057	b	4	negative regulation of signaling	2065; 2629; 2735; 3557; 4582; 8550; 10636; 79837; 26160; 10019; 27166	ERBB3; RGS14; IL1RN; IFT172; MUC1; GBA; GLI1; PRELID1; SH2B3; MAPKAPK5; PIP4K2C	1355	1354
0.0117936631518	0.132970913257	GO:0021695	b	3	cerebellar cortex development	2629; 2735	GLI1; GBA	44	44
0.0119332870872	0.132970913257	GO:0043170	b	3	macromolecule metabolic process	572; 1810; 1944; 2065; 2629; 2735; 2976; 3795; 4296; 4486; 4582; 5017; 5194; 5496; 6472; 7318; 8550; 8815; 9092; 83463; 9553; 9736; 9913; 10461; 10524; 10636; 84153; 80018; 29959; 83707; 51043; 51460; 150962; 85460; 283450; 200185; 6311; 26160; 26472; 10019; 27166; 125893; 60468; 63891; 130557; 91869	HECTD4; GBA; GTF3C2; BAD; PRELID1; OVOL1; MAPKAPK5; MXD3; PEX13; PPM1G; NAA25; MAP3K11; RNF123; BACH2; ZNF816; KHK; ZNF513; TRPT1; PPP1R14B; ERBB3; MRPL33; ZBTB7B; MUC1; EFNA3; UBA7; SH2B3; MERTK; ZNF518B; SART1; USP34; SHMT2; RGS14; RNASEH2C; SFMBT1; DR1; IFT172; SUPT7L; MST1R; KAT5; KRTCAP2; BANF1; RFT1; PUS10; ATXN2; GLI1; NRBP1	9610	9599
0.012273830056	0.167236434433	GO:0048634	b	5	regulation of muscle organ development	2065; 2735; 51460	ERBB3; GLI1; SFMBT1	128	128
0.0124632905897	0.176978726374	GO:0055114	b	2	oxidation-reduction process	217; 3795; 5194; 6472; 56901; 27166	ALDH2; KHK; PRELID1; PEX13; SHMT2; NDUFA4L2	514	514
0.0129088576541	0.167236434433	GO:0051249	b	5	regulation of lymphocyte activation	572; 9092; 10461; 51043; 283234; 27166	ZBTB7B; CCDC88B; BAD; PRELID1; MERTK; SART1	518	518
0.0133454071619	0.181067787081	GO:0048523	b	4	negative regulation of cellular process	572; 1810; 2065; 2629; 2735; 3557; 4582; 5017; 5496; 6472; 8550; 10461; 10524; 10636; 10669; 56834; 79837; 80128; 51043; 51460; 6311; 26160; 26472; 10019; 27166; 60468; 6494	GBA; SFMBT1; BAD; PRELID1; OVOL1; MAPKAPK5; PPM1G; BACH2; GLI1; CGREF1; SIPA1; PPP1R14B; PIP4K2C; ERBB3; ZBTB7B; MUC1; SH2B3; MERTK; TRIM46; SHMT2; IL1RN; RGS14; DR1; IFT172; KAT5; GPR137; ATXN2	4836	4830
0.0133800030376	0.188320643551	GO:0097542	c	3	ciliary tip	2735; 26160	IFT172; GLI1	47	47
0.0133800030376	0.160560036451	GO:1902562	c	5	H4 histone acetyltransferase complex	1810; 10524	DR1; KAT5	47	47
0.0137863789429	0.181067787081	GO:0043491	b	4	protein kinase B signaling	2065; 4486; 10461; 10019	ERBB3; MST1R; SH2B3; MERTK	247	247
0.013928291314	0.181067787081	GO:0033628	b	4	regulation of cell adhesion mediated by integrin	4582; 83706	FERMT3; MUC1	48	48
0.01448620335	0.188320643551	GO:0009925	c	3	basal plasma membrane	2065; 4486	ERBB3; MST1R	49	49
0.0154981842146	0.167236434433	GO:0032268	b	5	regulation of cellular protein metabolic process	572; 1944; 2065; 2629; 4296; 4486; 4582; 6472; 8550; 10524; 10636; 83707; 51043; 6311; 26472; 10019; 27166	ERBB3; RGS14; PPP1R14B; GBA; EFNA3; MUC1; ZBTB7B; MST1R; KAT5; MAP3K11; BAD; PRELID1; SH2B3; TRPT1; MAPKAPK5; ATXN2; SHMT2	2633	2629
0.0156128987038	0.167236434433	GO:0051174	b	5	regulation of phosphorus metabolic process	572; 2065; 2629; 4296; 4486; 6472; 8550; 10461; 10636; 79837; 83707; 26472; 10019	ERBB3; RGS14; GBA; MST1R; MAP3K11; BAD; SH2B3; MERTK; TRPT1; MAPKAPK5; PPP1R14B; SHMT2; PIP4K2C	1806	1805
0.0158139820442	0.187621893233	GO:0007167	b	4	enzyme linked receptor protein signaling pathway	1944; 2065; 4486; 10461; 10636; 79837; 51043; 23769; 10019	ERBB3; RGS14; ZBTB7B; MST1R; EFNA3; FLRT1; SH2B3; MERTK; PIP4K2C	1047	1047
0.015834554143	0.164679363087	GO:0098609	b	3	cell-cell adhesion	572; 3557; 9092; 83706; 51043; 283234; 386724; 10019	IL1RN; ZBTB7B; CCDC88B; FERMT3; BAD; SH2B3; SART1; AMIGO3	871	871
0.0165538231587	0.187621893233	GO:0009966	b	4	regulation of signal transduction	572; 2065; 2629; 2735; 3557; 4296; 4486; 4582; 8550; 9736; 10524; 10636; 56834; 79837; 51043; 26160; 10019; 27166; 6494	ERBB3; RGS14; ZBTB7B; IL1RN; IFT172; MUC1; GBA; MST1R; KAT5; MAP3K11; BAD; GLI1; PRELID1; SH2B3; SIPA1; GPR137; MAPKAPK5; USP34; PIP4K2C	3083	3081
0.0166343817871	0.153868031531	GO:0046983	m	3	protein dimerization activity	1810; 2065; 4296; 6472; 8815; 83463; 9913; 29959; 51043	ERBB3; ZBTB7B; MAP3K11; DR1; SUPT7L; BANF1; MXD3; SHMT2; NRBP1	1057	1056
0.0167112617455	0.187621893233	GO:0048585	b	4	negative regulation of response to stimulus	2065; 2629; 2735; 3557; 4582; 8550; 10636; 79837; 51043; 26160; 10019; 27166	ERBB3; RGS14; ZBTB7B; IL1RN; IFT172; MUC1; GBA; GLI1; PRELID1; SH2B3; MAPKAPK5; PIP4K2C	1624	1623
0.0175875726571	0.167236434433	GO:0030097	b	5	hemopoiesis	572; 2629; 9092; 10461; 51043; 56834; 10019; 27166	ZBTB7B; GBA; BAD; GPR137; PRELID1; SH2B3; MERTK; SART1	890	888
0.0178421500559	0.211132108995	GO:0070085	b	2	glycosylation	2629; 4582; 200185; 91869	KRTCAP2; RFT1; MUC1; GBA	267	267
0.0179965555798	0.175466416903	GO:0051649	b	3	establishment of localization in cell	572; 5194; 8815; 84315; 9784; 10636; 10960; 80128; 29959; 50999; 84910; 283234; 91056; 26160; 60468	SNX17; RGS14; AP5B1; IFT172; CCDC88B; TMED5; TMEM87B; BANF1; BAD; LMAN2; TRIM46; BACH2; PEX13; MON1A; NRBP1	2251	2249
0.0180314597849	0.191986819524	GO:0097035	b	4	regulation of membrane lipid distribution	27166; 91869	RFT1; PRELID1	55	55
0.0180314597849	0.167236434433	GO:0019320	b	5	hexose catabolic process	572; 3795	BAD; KHK	55	55
0.0186545897513	0.191986819524	GO:0046164	b	4	alcohol catabolic process	217; 9784	SNX17; ALDH2	56	56
0.0191894058713	0.167236434433	GO:0022409	b	5	positive regulation of cell-cell adhesion	572; 9092; 51043; 283234	BAD; CCDC88B; SART1; ZBTB7B	273	273
0.0196995324194	0.167236434433	GO:0031960	b	5	response to corticosteroid	572; 2629; 3557	IL1RN; BAD; GBA	153	153
0.0210458052834	0.167236434433	GO:1902531	b	5	regulation of intracellular signal transduction	572; 2065; 2629; 4296; 4486; 4582; 8550; 10524; 10636; 79837; 56834; 10019; 6494	ERBB3; RGS14; GBA; MUC1; MST1R; KAT5; MAP3K11; BAD; SH2B3; SIPA1; GPR137; MAPKAPK5; PIP4K2C	1880	1878
0.0213261169475	0.167236434433	GO:0001818	b	5	negative regulation of cytokine production	2629; 7318; 10461; 10524	UBA7; KAT5; MERTK; GBA	282	282
0.0214244118114	0.196600484858	GO:0030168	b	3	platelet activation	10461; 83706; 10019	FERMT3; SH2B3; MERTK	158	158
0.0215884255556	0.221177984518	GO:0044424	c	2	intracellular part	217; 572; 1810; 2629; 2735; 2976; 3557; 3795; 29925; 4296; 4486; 4582; 5017; 5194; 5496; 6472; 7166; 7318; 8550; 8815; 84315; 9092; 83463; 9553; 9736; 9784; 9913; 10461; 10524; 10636; 10960; 11321; 56834; 84153; 79837; 80018; 80128; 29959; 50999; 246329; 83706; 51043; 51460; 84910; 150962; 85460; 283234; 200185; 22950; 23769; 56901; 91056; 6311; 26160; 26472; 10019; 27166; 125893; 60468; 63891; 6…	FERMT3; AP5B1; GBA; GTF3C2; BAD; SFMBT1; OVOL1; ZNF816; MAPKAPK5; MXD3; PEX13; STAC3; PPM1G; TMED5; GLI1; NAA25; MAP3K11; RNF123; BACH2; CCDC88B; TMEM87B; KHK; GPN1; SIPA1; ZNF513; PUS10; PPP1R14B; PIP4K2C; SNX17; MRPL33; ZBTB7B; MUC1; GMPPB; FLRT1; TPH1; SH2B3; MERTK; LMAN2; TRIM46; ZNF518B; SART1; USP34; SHMT2; NDUFA4L2; IL1RN; RGS14; RNASEH2C; UBA7; DR1; IFT172; SUPT7L; MST1R; KAT5; ALDH2; SLC…	14850	14822
0.0217790394963	0.167236434433	GO:0043467	b	5	regulation of generation of precursor metabolites and energy	3795; 6472; 27166	KHK; PRELID1; SHMT2	159	159
0.0219433541703	0.221177984518	GO:0005622	c	2	intracellular	217; 572; 1810; 2629; 2735; 2976; 3557; 3795; 29925; 4296; 4486; 4582; 5017; 5194; 5496; 6472; 7166; 7318; 8550; 8815; 84315; 9092; 83463; 9553; 9736; 9784; 9913; 10461; 10524; 10636; 10960; 11321; 56834; 84153; 79837; 80018; 80128; 29959; 50999; 246329; 83706; 51043; 51460; 84910; 150962; 85460; 283234; 200185; 22950; 23769; 56901; 91056; 6311; 26160; 26472; 10019; 27166; 125893; 60468; 63891; 6…	FERMT3; AP5B1; GBA; GTF3C2; BAD; SFMBT1; OVOL1; ZNF816; MAPKAPK5; MXD3; PEX13; STAC3; PPM1G; TMED5; GLI1; NAA25; MAP3K11; RNF123; BACH2; CCDC88B; TMEM87B; KHK; GPN1; SIPA1; ZNF513; PUS10; PPP1R14B; PIP4K2C; SNX17; MRPL33; ZBTB7B; MUC1; GMPPB; FLRT1; TPH1; SH2B3; MERTK; LMAN2; TRIM46; ZNF518B; SART1; USP34; SHMT2; NDUFA4L2; IL1RN; RGS14; RNASEH2C; UBA7; DR1; IFT172; SUPT7L; MST1R; KAT5; ALDH2; SLC…	14857	14829
0.0222613273667	0.211722513466	GO:0048534	b	4	hematopoietic or lymphoid organ development	572; 2629; 9092; 10461; 56834; 51043; 10019; 27166	ZBTB7B; GBA; BAD; GPR137; PRELID1; SH2B3; MERTK; SART1	930	928
0.0225801032724	0.211722513466	GO:0031122	b	4	cytoplasmic microtubule organization	283234; 26160	IFT172; CCDC88B	62	62
0.0228288102176	0.167236434433	GO:0051348	b	5	negative regulation of transferase activity	2629; 10636; 79837; 10019	RGS14; SH2B3; PIP4K2C; GBA	288	288
0.0232647950111	0.167236434433	GO:0048636	b	5	positive regulation of muscle organ development	2065; 2735	ERBB3; GLI1	63	63
0.0232647950111	0.167236434433	GO:0070527	b	5	platelet aggregation	83706; 10019	FERMT3; SH2B3	63	63
0.02361133594	0.211722513466	GO:0046649	b	4	lymphocyte activation	572; 2629; 9092; 10461; 51043; 283234; 27166	ZBTB7B; CCDC88B; GBA; BAD; PRELID1; MERTK; SART1	762	762
0.0239267482483	0.233285795421	GO:0043231	c	3	intracellular membrane-bounded organelle	217; 572; 1810; 2629; 2735; 2976; 4486; 4582; 5017; 5194; 5496; 6472; 7318; 8550; 8815; 9092; 83463; 9553; 9736; 9784; 9913; 10524; 10636; 10960; 11321; 56834; 84153; 79837; 80018; 29959; 50999; 246329; 51043; 51460; 84910; 150962; 85460; 283234; 200185; 22950; 23769; 56901; 91056; 6311; 27166; 125893; 60468; 63891; 6494; 130557; 91869	AP5B1; GBA; GTF3C2; BAD; PRELID1; OVOL1; MAPKAPK5; MXD3; PEX13; STAC3; PPM1G; TMED5; NAA25; SUPT7L; BACH2; CCDC88B; TMEM87B; GLI1; GPN1; SIPA1; ZNF513; PUS10; PIP4K2C; SNX17; MRPL33; ZBTB7B; MUC1; FLRT1; UBA7; LMAN2; ZNF816; ZNF518B; SART1; USP34; SHMT2; NDUFA4L2; RGS14; RNASEH2C; SFMBT1; DR1; RNF123; MST1R; KAT5; ALDH2; KRTCAP2; BANF1; GPR137; RFT1; ATXN2; SLC4A1AP; NRBP1	11317	11303
0.023957991116	0.167236434433	GO:1901863	b	5	positive regulation of muscle tissue development	2065; 2735	ERBB3; GLI1	64	64
0.023957991116	0.167236434433	GO:0060761	b	5	negative regulation of response to cytokine stimulus	3557; 10019	IL1RN; SH2B3	64	64
0.0239744118223	0.216253391557	GO:0048771	b	2	tissue remodeling	7166; 10461; 56834	TPH1; GPR137; MERTK	165	165
0.0246596202635	0.211722513466	GO:0046365	b	4	monosaccharide catabolic process	572; 3795	BAD; KHK	65	65
0.0248581088685	0.211722513466	GO:0002694	b	4	regulation of leukocyte activation	572; 9092; 10461; 51043; 283234; 27166	ZBTB7B; CCDC88B; BAD; PRELID1; MERTK; SART1	601	601
0.0249309627708	0.167236434433	GO:1901214	b	5	regulation of neuron death	572; 2065; 2629; 4296	ERBB3; BAD; MAP3K11; GBA	296	296
0.0253696115317	0.187735125335	GO:0002039	m	3	p53 binding	4582; 8550	MUC1; MAPKAPK5	66	66
0.0260878943982	0.221177984518	GO:0045178	c	2	basal part of cell	2065; 4486	ERBB3; MST1R	67	67
0.0260878943982	0.215867813692	GO:0038034	b	3	signal transduction in absence of ligand	572; 2065	ERBB3; BAD	67	67
0.0260878943982	0.214790330545	GO:0097192	b	4	extrinsic apoptotic signaling pathway in absence of ligand	572; 2065	ERBB3; BAD	67	67
0.0261958956829	0.221177984518	GO:0043227	c	2	membrane-bounded organelle	217; 572; 1810; 2629; 2735; 2976; 3557; 3795; 4486; 4582; 5017; 5194; 5496; 6472; 7318; 8550; 8815; 84315; 9092; 83463; 9553; 9736; 9784; 9913; 10524; 10636; 10960; 11321; 56834; 84153; 79837; 80018; 29959; 50999; 246329; 83706; 51043; 51460; 84910; 150962; 85460; 283234; 200185; 22950; 23769; 56901; 91056; 6311; 26160; 27166; 125893; 60468; 63891; 6494; 130557; 91869	AP5B1; GBA; GTF3C2; BAD; SFMBT1; OVOL1; MAPKAPK5; MXD3; PEX13; STAC3; PPM1G; TMED5; GLI1; NAA25; SUPT7L; BACH2; CCDC88B; TMEM87B; KHK; GPN1; SIPA1; ZNF513; PUS10; PIP4K2C; SNX17; MRPL33; ZBTB7B; MUC1; FLRT1; UBA7; LMAN2; ZNF816; ZNF518B; SART1; USP34; SHMT2; NDUFA4L2; IL1RN; RGS14; RNASEH2C; FERMT3; DR1; IFT172; RNF123; MST1R; KAT5; ALDH2; SLC4A1AP; KRTCAP2; BANF1; GPR137; PRELID1; ATXN2; MON1A; …	12801	12782
0.0262915926932	0.215867813692	GO:0006810	b	3	transport	572; 2065; 3557; 4486; 5194; 8815; 84315; 9784; 10089; 10461; 10636; 10960; 80128; 29959; 50999; 246329; 83706; 51043; 84910; 283234; 56901; 91056; 6311; 26160; 27166; 60468; 91869	AP5B1; BAD; PRELID1; PEX13; SNX17; TMED5; BACH2; CCDC88B; KCNK7; NDUFA4L2; ERBB3; STAC3; ZBTB7B; FERMT3; MERTK; LMAN2; TRIM46; TMEM87B; IL1RN; RGS14; IFT172; MST1R; BANF1; RFT1; ATXN2; MON1A; NRBP1	5099	5094
0.0268143987384	0.167236434433	GO:0046626	b	5	regulation of insulin receptor signaling pathway	79837; 51043	PIP4K2C; ZBTB7B	68	68
0.0275175302238	0.167236434433	GO:0016570	b	5	histone modification	1810; 4582; 9913; 10524; 51043	DR1; MUC1; ZBTB7B; KAT5; SUPT7L	454	454
0.0282917933189	0.225421708057	GO:0051881	b	4	regulation of mitochondrial membrane potential	572; 27166	BAD; PRELID1	70	70
0.029102366384	0.221177984518	GO:0044446	c	2	intracellular organelle part	217; 572; 1810; 2629; 2735; 2976; 4296; 4486; 4582; 5194; 5496; 6472; 7318; 8550; 8815; 84315; 9092; 83463; 9553; 9784; 9913; 10524; 10636; 10960; 11321; 56834; 79837; 29959; 50999; 246329; 83706; 51043; 51460; 84910; 283234; 200185; 22950; 23769; 56901; 91056; 6311; 26160; 27166; 60468; 63891; 91869	AP5B1; GBA; GTF3C2; BAD; SFMBT1; MAPKAPK5; MXD3; PEX13; STAC3; PPM1G; TMED5; MAP3K11; RNF123; BACH2; CCDC88B; TMEM87B; GLI1; GPN1; NDUFA4L2; PIP4K2C; SNX17; MRPL33; ZBTB7B; MUC1; FLRT1; UBA7; LMAN2; SART1; SHMT2; RGS14; FERMT3; DR1; IFT172; SUPT7L; MST1R; KAT5; ALDH2; SLC4A1AP; KRTCAP2; BANF1; GPR137; PRELID1; ATXN2; MON1A; NRBP1; RFT1	10029	10016
0.0291283150981	0.167236434433	GO:0022408	b	5	negative regulation of cell-cell adhesion	3557; 51043; 10019	IL1RN; SH2B3; ZBTB7B	178	178
0.0296558288323	0.167236434433	GO:0016310	b	5	phosphorylation	572; 2065; 2629; 3795; 4296; 4486; 6472; 8550; 10461; 10636; 79837; 83707; 26472; 10019; 29959	ERBB3; RGS14; GBA; MST1R; NRBP1; MAP3K11; BAD; KHK; SH2B3; MERTK; TRPT1; MAPKAPK5; PPP1R14B; SHMT2; PIP4K2C	2393	2392
0.0298012421587	0.232449688838	GO:0033627	b	3	cell adhesion mediated by integrin	4582; 83706	FERMT3; MUC1	72	72
0.0305617118844	0.227318309967	GO:0016569	b	4	covalent chromatin modification	1810; 4582; 9913; 10524; 51043	DR1; MUC1; ZBTB7B; KAT5; SUPT7L	467	467
0.0308400578218	0.216253391557	GO:0002520	b	2	immune system development	572; 2629; 9092; 10461; 56834; 51043; 10019; 27166	ZBTB7B; GBA; BAD; GPR137; PRELID1; SH2B3; MERTK; SART1	990	988
0.0313019503824	0.167236434433	GO:1903037	b	5	regulation of leukocyte cell-cell adhesion	572; 9092; 51043; 283234	BAD; CCDC88B; SART1; ZBTB7B	318	318
0.0313421983852	0.167236434433	GO:0006487	b	5	protein N-linked glycosylation	200185; 91869	KRTCAP2; RFT1	74	74
0.0316276765983	0.167236434433	GO:0010647	b	5	positive regulation of cell communication	572; 2065; 2629; 2735; 4296; 4486; 8550; 9736; 10636; 51043; 56834; 26160	ERBB3; RGS14; GBA; IFT172; ZBTB7B; MST1R; GPR137; MAP3K11; BAD; GLI1; MAPKAPK5; USP34	1780	1779
0.0324020591714	0.167236434433	GO:0051246	b	5	regulation of protein metabolic process	572; 1944; 2065; 2629; 4296; 4486; 4582; 6472; 8550; 10524; 10636; 83707; 51043; 6311; 26472; 10019; 27166	ERBB3; RGS14; PPP1R14B; GBA; EFNA3; MUC1; ZBTB7B; MST1R; KAT5; MAP3K11; BAD; PRELID1; SH2B3; TRPT1; MAPKAPK5; ATXN2; SHMT2	2861	2857
0.0324708613858	0.227318309967	GO:0023056	b	4	positive regulation of signaling	572; 2065; 2629; 2735; 4296; 4486; 8550; 9736; 10636; 56834; 51043; 26160	ERBB3; RGS14; GBA; IFT172; ZBTB7B; MST1R; GPR137; MAP3K11; BAD; GLI1; MAPKAPK5; USP34	1787	1786
0.0329141213074	0.227318309967	GO:1900076	b	4	regulation of cellular response to insulin stimulus	79837; 51043	PIP4K2C; ZBTB7B	76	76
0.0329141213074	0.294807656952	GO:0033116	c	4	endoplasmic reticulum-Golgi intermediate compartment membrane	10960; 50999	TMED5; LMAN2	76	76
0.0336630106653	0.216253391557	GO:0006807	b	2	nitrogen compound metabolic process	572; 1810; 1944; 2065; 2629; 2735; 2976; 29925; 4296; 4486; 4582; 5017; 5194; 5496; 6472; 7166; 7318; 8550; 8815; 9092; 83463; 9553; 9736; 9913; 10461; 10524; 10636; 84153; 80018; 29959; 83707; 51043; 51460; 150962; 85460; 283450; 200185; 6311; 26160; 26472; 10019; 27166; 125893; 60468; 63891; 130557; 91869	HECTD4; GBA; GTF3C2; BAD; SFMBT1; OVOL1; MAPKAPK5; MXD3; PEX13; PPM1G; NAA25; MAP3K11; RNF123; BACH2; ZNF816; GLI1; ZNF513; TRPT1; PPP1R14B; ERBB3; MRPL33; ZBTB7B; MUC1; EFNA3; GMPPB; TPH1; SH2B3; MERTK; RFT1; ZNF518B; SART1; USP34; SHMT2; RGS14; RNASEH2C; UBA7; DR1; IFT172; SUPT7L; MST1R; KAT5; KRTCAP2; BANF1; PRELID1; PUS10; ATXN2; NRBP1	10378	10363
0.033711527989	0.227318309967	GO:1901616	b	4	organic hydroxy compound catabolic process	217; 9784	SNX17; ALDH2	77	77
0.034516476356	0.216253391557	GO:0001776	b	2	leukocyte homeostasis	10461; 10019	SH2B3; MERTK	78	78
0.034516476356	0.227318309967	GO:0009953	b	4	dorsal/ventral pattern formation	2735; 26160	IFT172; GLI1	78	78
0.034516476356	0.17258238178	GO:0008589	b	5	regulation of smoothened signaling pathway	2735; 26160	IFT172; GLI1	78	78
0.0345937261814	0.227318309967	GO:0042127	b	4	regulation of cell proliferation	572; 2065; 2735; 4486; 5017; 6472; 10669; 51043; 283234; 26160; 10019	ERBB3; ZBTB7B; IFT172; CCDC88B; MST1R; BAD; GLI1; CGREF1; SH2B3; OVOL1; SHMT2	1598	1598
0.0356475994898	0.227318309967	GO:1903706	b	4	regulation of hemopoiesis	572; 9092; 56834; 51043; 27166	GPR137; BAD; PRELID1; SART1; ZBTB7B	489	487
0.0358923647316	0.227318309967	GO:0043085	b	4	positive regulation of catalytic activity	572; 1944; 2065; 4296; 4486; 8550; 10461; 10636; 27166; 6494	ERBB3; RGS14; EFNA3; MST1R; MAP3K11; BAD; PRELID1; MERTK; SIPA1; MAPKAPK5	1408	1406
0.0362134954418	0.17558058396	GO:0050866	b	5	negative regulation of cell activation	10461; 51043; 10019	SH2B3; MERTK; ZBTB7B	194	194
0.0371561903018	0.229439475113	GO:0030705	b	4	cytoskeleton-dependent intracellular transport	80128; 283234; 26160	TRIM46; IFT172; CCDC88B	196	196
0.0371683124069	0.269363472334	GO:0070997	b	3	neuron death	572; 2065; 2629; 4296	ERBB3; BAD; MAP3K11; GBA	336	336
0.0373329724757	0.216253391557	GO:0051234	b	2	establishment of localization	572; 2065; 3557; 4486; 5194; 8815; 84315; 9784; 10089; 10461; 10636; 10960; 80128; 29959; 50999; 246329; 83706; 51043; 84910; 283234; 56901; 91056; 6311; 26160; 27166; 60468; 91869	AP5B1; BAD; PRELID1; PEX13; SNX17; TMED5; BACH2; CCDC88B; KCNK7; NDUFA4L2; ERBB3; STAC3; ZBTB7B; FERMT3; MERTK; LMAN2; TRIM46; TMEM87B; IL1RN; RGS14; IFT172; MST1R; BANF1; RFT1; ATXN2; MON1A; NRBP1	5250	5245
0.0375447403614	0.275328095984	GO:0003712	m	2	transcription coregulator activity	1810; 4582; 9913; 10524; 51460	DR1; SFMBT1; MUC1; KAT5; SUPT7L	494	494
0.0379871563548	0.269363472334	GO:0048518	b	3	positive regulation of biological process	572; 1810; 1944; 2065; 2629; 2735; 4296; 4486; 4582; 5017; 6472; 7166; 8550; 9092; 9736; 9913; 10461; 10524; 10636; 10960; 56834; 79837; 80128; 246329; 83706; 51043; 283234; 26160; 386724; 27166; 130557	GBA; BAD; PRELID1; OVOL1; MAPKAPK5; SUPT7L; CCDC88B; GLI1; ZNF513; PIP4K2C; ERBB3; STAC3; ZBTB7B; MUC1; EFNA3; TPH1; MERTK; LMAN2; TRIM46; SART1; USP34; SHMT2; RGS14; FERMT3; DR1; IFT172; MST1R; KAT5; MAP3K11; GPR137; AMIGO3	6243	6239
0.0381649991633	0.216253391557	GO:0065009	b	2	regulation of molecular function	572; 1944; 2065; 2629; 4296; 4486; 8550; 84315; 10461; 10636; 79837; 246329; 83707; 200185; 26472; 10019; 27166; 6494	ERBB3; RGS14; STAC3; GBA; EFNA3; SIPA1; MST1R; KRTCAP2; MAP3K11; BAD; PRELID1; SH2B3; MERTK; TRPT1; MAPKAPK5; PPP1R14B; MON1A; PIP4K2C	3142	3138
0.0386520509672	0.294807656952	GO:0005758	c	4	mitochondrial intermembrane space	6472; 27166	PRELID1; SHMT2	83	83
0.0390792793674	0.183902491141	GO:1903708	b	5	positive regulation of hemopoiesis	572; 9092; 51043	BAD; SART1; ZBTB7B	200	200
0.0394093646362	0.237417391832	GO:2000026	b	4	regulation of multicellular organismal development	572; 1944; 2065; 2735; 3557; 9092; 10636; 56834; 80128; 51043; 51460; 386724; 27166	ERBB3; RGS14; IL1RN; ZBTB7B; EFNA3; GPR137; SFMBT1; BAD; GLI1; PRELID1; TRIM46; SART1; AMIGO3	2053	2050
0.0395956914119	0.216253391557	GO:0050789	b	2	regulation of biological process	572; 1810; 1944; 2065; 2629; 2735; 3557; 3795; 4296; 4486; 4582; 5017; 5496; 6472; 7166; 7318; 8550; 8815; 9092; 83463; 9736; 9784; 9913; 10089; 10461; 10524; 10636; 10669; 10960; 56834; 79837; 80128; 29959; 246329; 83706; 83707; 51043; 51460; 150962; 85460; 283234; 23769; 6311; 26160; 386724; 26472; 10019; 27166; 125893; 60468; 6494; 130557	FERMT3; GBA; SFMBT1; BAD; PRELID1; OVOL1; MAPKAPK5; MXD3; ZNF816; PPM1G; MAP3K11; BACH2; CCDC88B; KCNK7; SNX17; KHK; CGREF1; SIPA1; ZNF513; TRPT1; PPP1R14B; PIP4K2C; ERBB3; STAC3; ZBTB7B; MUC1; EFNA3; FLRT1; TPH1; SH2B3; MERTK; LMAN2; TRIM46; ZNF518B; SART1; USP34; SHMT2; IL1RN; RGS14; UBA7; DR1; IFT172; SUPT7L; MST1R; KAT5; BANF1; GPR137; AMIGO3; PUS10; ATXN2; GLI1; NRBP1	11854	11839
0.0412197373934	0.242081644419	GO:0034109	b	4	homotypic cell-cell adhesion	83706; 10019	FERMT3; SH2B3	86	86
0.0412311331381	0.273624533791	GO:0050878	b	3	regulation of body fluid levels	2629; 10461; 83706; 51043; 10019	FERMT3; ZBTB7B; SH2B3; MERTK; GBA	507	507
0.0418926711021	0.191445480546	GO:0051347	b	5	positive regulation of transferase activity	572; 2065; 4296; 4486; 8550; 10461	ERBB3; MST1R; MAP3K11; BAD; MERTK; MAPKAPK5	681	681
0.0421437680567	0.242081644419	GO:0031323	b	4	regulation of cellular metabolic process	572; 1810; 1944; 2065; 2629; 2735; 3795; 4296; 4486; 4582; 5017; 6472; 8550; 83463; 9913; 10461; 10524; 10636; 56834; 79837; 83707; 51043; 51460; 85460; 6311; 26472; 10019; 27166; 125893; 60468; 130557	GBA; SFMBT1; BAD; PRELID1; OVOL1; MAPKAPK5; MXD3; ZNF816; SUPT7L; BACH2; KHK; ZNF513; TRPT1; PPP1R14B; PIP4K2C; ERBB3; ZBTB7B; MUC1; EFNA3; SH2B3; MERTK; ZNF518B; SHMT2; RGS14; DR1; MST1R; KAT5; MAP3K11; GPR137; ATXN2; GLI1	6297	6289
0.0430045569951	0.273624533791	GO:0006091	b	3	generation of precursor metabolites and energy	217; 3795; 6472; 56901; 27166	NDUFA4L2; KHK; PRELID1; SHMT2; ALDH2	513	513
0.0430752331227	0.191445480546	GO:0006006	b	5	glucose metabolic process	572; 3795; 283450	BAD; KHK; HECTD4	208	208
0.0438500855434	0.273624533791	GO:0046849	b	3	bone remodeling	7166; 56834	TPH1; GPR137	89	89
0.0443489890133	0.345922114304	GO:0005737	c	3	cytoplasm	217; 572; 2629; 2735; 3557; 3795; 29925; 4296; 4486; 4582; 5194; 5496; 6472; 7166; 7318; 8550; 8815; 84315; 9092; 9553; 9736; 9784; 10461; 10524; 10636; 10960; 11321; 56834; 79837; 80018; 80128; 29959; 50999; 246329; 83706; 84910; 150962; 283234; 200185; 22950; 23769; 56901; 91056; 6311; 26160; 26472; 10019; 27166; 60468; 63891; 6494; 91869	FERMT3; AP5B1; GBA; BAD; PRELID1; MAPKAPK5; PEX13; STAC3; PPM1G; TMED5; GLI1; NAA25; MAP3K11; BACH2; CCDC88B; TMEM87B; KHK; GPN1; SIPA1; PUS10; PPP1R14B; PIP4K2C; SNX17; MRPL33; MUC1; GMPPB; FLRT1; TPH1; SH2B3; MERTK; LMAN2; TRIM46; SART1; USP34; SHMT2; NDUFA4L2; IL1RN; RGS14; UBA7; IFT172; RNF123; MST1R; KAT5; ALDH2; SLC4A1AP; KRTCAP2; BANF1; GPR137; RFT1; ATXN2; MON1A; NRBP1	11920	11899
0.0455301368864	0.25069506411	GO:0007517	b	4	muscle organ development	2065; 2735; 246329; 51460	ERBB3; GLI1; STAC3; SFMBT1	359	359
0.0456731898175	0.25069506411	GO:0006888	b	4	ER to Golgi vesicle-mediated transport	10960; 50999; 29959	TMED5; NRBP1; LMAN2	213	213
0.0466590999195	0.201769080733	GO:0051130	b	5	positive regulation of cellular component organization	572; 2629; 4582; 8550; 10461; 10960; 79837; 51043; 386724	GBA; MUC1; ZBTB7B; BAD; MERTK; LMAN2; MAPKAPK5; AMIGO3; PIP4K2C	1270	1270
0.0469842860779	0.252285188288	GO:0010646	b	4	regulation of cell communication	572; 2065; 2629; 2735; 3557; 4296; 4486; 4582; 8550; 9736; 10524; 10636; 56834; 79837; 51043; 26160; 10019; 27166; 6494	ERBB3; RGS14; ZBTB7B; IL1RN; IFT172; MUC1; GBA; MST1R; KAT5; MAP3K11; BAD; GLI1; PRELID1; SH2B3; SIPA1; GPR137; MAPKAPK5; USP34; PIP4K2C	3447	3445
0.0474259884566	0.300364593558	GO:0043229	c	2	intracellular organelle	217; 572; 1810; 2629; 2735; 2976; 4296; 4486; 4582; 5017; 5194; 5496; 6472; 7318; 8550; 8815; 84315; 9092; 83463; 9553; 9736; 9784; 9913; 10524; 10636; 10960; 11321; 56834; 84153; 79837; 80018; 80128; 29959; 50999; 246329; 83706; 51043; 51460; 84910; 150962; 85460; 283234; 200185; 22950; 23769; 56901; 91056; 6311; 26160; 27166; 125893; 60468; 63891; 6494; 130557; 91869	ZNF816; AP5B1; GBA; GTF3C2; BAD; SFMBT1; OVOL1; MAPKAPK5; MXD3; PEX13; STAC3; PPM1G; TMED5; NAA25; MAP3K11; RNF123; BACH2; CCDC88B; TMEM87B; GLI1; GPN1; SIPA1; ZNF513; PUS10; PIP4K2C; SNX17; MRPL33; ZBTB7B; MUC1; FLRT1; UBA7; LMAN2; TRIM46; ZNF518B; SART1; USP34; SHMT2; NDUFA4L2; RGS14; RNASEH2C; FERMT3; DR1; IFT172; SUPT7L; MST1R; KAT5; ALDH2; SLC4A1AP; KRTCAP2; BANF1; GPR137; PRELID1; ATXN2; MO…	13102	13080
0.0474517914741	0.294807656952	GO:0031970	c	4	organelle envelope lumen	6472; 27166	PRELID1; SHMT2	93	93
0.0478066470733	0.294807656952	GO:0032838	c	4	plasma membrane bounded cell projection cytoplasm	2735; 80128; 26160	TRIM46; IFT172; GLI1	217	217
0.0480149156145	0.243504214902	GO:0051641	b	2	cellular localization	572; 5194; 8815; 84315; 9784; 9913; 10636; 10960; 80128; 29959; 50999; 246329; 84910; 283234; 91056; 26160; 60468	SNX17; RGS14; STAC3; AP5B1; SUPT7L; IFT172; CCDC88B; TMED5; TMEM87B; BANF1; BAD; LMAN2; TRIM46; BACH2; PEX13; MON1A; NRBP1	2998	2996
0.0483686987772	0.275367369795	GO:0021549	b	3	cerebellum development	2629; 2735	GLI1; GBA	94	94
